# Gene count normalization in single-cell imaging-based spatially resolved transcriptomics

**DOI:** 10.1101/2023.08.30.555624

**Authors:** Lyla Atta, Kalen Clifton, Manjari Anant, Gohta Aihara, Jean Fan

**Author notes:** Correspondence should be addressed to: Jean Fan. The authors declare that they have no competing interests.

## Abstract

Recent advances in imaging-based spatially resolved transcriptomics (im-SRT) technologies now enable high-throughput profiling of targeted genes and their locations in fixed tissues. Normalization of gene expression data is often needed to account for technical factors that may confound underlying biological signals. Here, we investigate the potential impact of different gene count normalization methods with different targeted gene panels in the analysis and interpretation of im-SRT data. Using different simulated gene panels that overrepresent genes expressed in specific tissue regions or cell types, we demonstrate how normalization methods based on detected gene counts per cell differentially impact normalized gene expression magnitudes in a region- or cell type-specific manner. We show that these normalization-induced effects may reduce the reliability of downstream analyses including differential gene expression, gene fold change, and spatially variable gene analysis, introducing false positive and false negative results when compared to results obtained from gene panels that are more representative of the gene expression of the tissue’s component cell types. These effects are not observed with normalization approaches that do not use detected gene counts for gene expression magnitude adjustment, such as with cell volume or cell area normalization. We recommend using non-gene count-based normalization approaches when feasible and evaluating gene panel representativeness before using gene count-based normalization methods if necessary. Overall, we caution that the choice of normalization method and gene panel may impact the biological interpretation of the im-SRT data.
