## Supplemental Table 1 for "Gene count normalization in single-cell imaging-based spatially resolved transcriptomics"

### Sheet: Sheet1
dentate_gyrus	fiber_tracts	habenula	ventricles
DG	cm	MH	VS
DG-mo	tn	LH	VL
DG-po	von		RC
DG-sg	In		SEZ
DG-sgz	onl		chpl
DGcr	lotg		chfl
DGcr-mo	lot		IVF
DGcr-po	lotd		V3
DGcr-sg	aolt		AQ
DGlb	aco		V4
DGlb-mo	IIn		V4r
DGlb-po	aot		c
DGlb-sg	bsc
DGmb	csc
DGmb-mo	och
DGmb-po	opt
DGmb-sg	ttp
	IIIn
	mlf
	pc
	IVn
	IVd
	VIn
	Vn
	moV
	sV
	mtV
	sptV
	VIIn
	iVIIn
	gVIIn
	VIIn
	cvb
	vVIIIn
	cVIIIn
	tb
	ias
	das
	ll
	cic
	bic
	IXn
	Xn
	ts
	XIn
	XIIn
	vrt
	drt
	cett
	dl
	dcm
	vc
	fpr
	dc
	cuf
	grf
	iaf
	ml
	sst
	sttl
	sttv
	scrt
	sop
	srp
	svp
	stp
	shp
	step
	hht
	cbf
	cbc
	cbp
	scp
	dscp
	sct
	uf
	sctv
	mcp
	icp
	sctd
	cct
	jrb
	bct
	oct
	rct
	tct
	arb
	scwm
	lfbs
	cc
	fa
	ec
	ee
	ccg
	fp
	ccr
	ccb
	ccs
	cst
	int
	cpd
	cte
	crt
	cpt
	cbt
	py
	pyd
	cstc
	cstu
	lfbst
	em
	im
	mtc
	tp
	or
	ar
	eps
	epsc
	pop
	nst
	ntt
	ptf
	snp
	stf
	tsp
	tspd
	dtd
	tspc
	rust
	vtd
	rrt
	ctb
	rst
	rstl
	rstm
	vsp
	mfbs
	amc
	apd
	act
	cing
	fxs
	alv
	df
	fi
	fxprg
	db
	fxpo
	mct
	fx
	hc
	dhc
	vhc
	per
	ab
	lab
	st
	stc
	mfsbshy
	mfb
	vlt
	poc
	sup
	supa
	supd
	supv
	pmx
	smd
	php
	phpd
	phpl
	phpm
	phpv
	pvbh
	mfbsma
	pm
	mtt
	mtg
	mp
	mfbst
	pvbt
	mfbse
	sm
	fr
	hbc
	PIS
	mfbsm
	dlf
	dtt
